# Guild and Niche Determination Enable Targeted Alteration of the Microbiome

**DOI:** 10.1101/2023.05.11.540389

**Authors:** Oriane Moyne, Mahmoud Al-Bassam, Chloe Lieng, Deepan Thiruppathy, Grant J. Norton, Manish Kumar, Eli Haddad, Livia S. Zaramela, Karsten Zengler

## Abstract

Microbiome science has greatly contributed to our understanding of microbial life and its essential roles for the environment and human health^1–5^. However, the nature of microbial interactions and how microbial communities respond to perturbations remains poorly understood, resulting in an often descriptive and correlation-based approach to microbiome research^6–8^. Achieving causal and predictive microbiome science would require direct functional measurements in complex communities to better understand the metabolic role of each member and its interactions with others. In this study we present a new approach that integrates transcription and translation measurements to predict competition and substrate preferences within microbial communities, consequently enabling the selective manipulation of the microbiome. By performing metatranscriptomic (metaRNA-Seq) and metatranslatomic (metaRibo-Seq) analysis in complex samples, we classified microbes into functional groups (i.e. guilds) and demonstrated that members of the same guild are competitors. Furthermore, we predicted preferred substrates based on importer proteins, which specifically benefited selected microbes in the community (i.e. their niche) and simultaneously impaired their competitors. We demonstrated the scalability of microbial guild and niche determination to natural samples and its ability to successfully manipulate microorganisms in complex microbiomes. Thus, the approach enhances the design of pre- and probiotic interventions to selectively alter members within microbial communities, advances our understanding of microbial interactions, and paves the way for establishing causality in microbiome science.
