## Supplementary Table S1 for "Guild and Niche Determination Enable Targeted Alteration of the Microbiome"

### Sheet: HCPC_TE_pathways_all_clusters
Guild	v.test	Mean.in.category	Overall.mean	sd.in.category	Overall.sd	p.value	padj	kegg pathway
1	-1.967	0.000	0.139	0.000	0.293	0.049	0.348	C1-unit interconversion, prokaryotes
1	-1.989	0.013	0.353	0.035	0.710	0.047	0.340	Photorespiration
1	-1.989	0.015	0.169	0.032	0.321	0.047	0.340	Pentose phosphate pathway, non-oxidative phase, fructose 6P => ribose 5P
1	-1.991	0.000	0.214	0.000	0.447	0.047	0.340	Iron complex transport system
1	-2.002	0.000	0.049	0.000	0.102	0.045	0.340	Jasmonic acid biosynthesis
1	-2.014	0.107	0.350	0.186	0.502	0.044	0.340	Valine/isoleucine biosynthesis, pyruvate => valine / 2-oxobutanoate => isoleucine
1	-2.030	0.005	0.192	0.014	0.383	0.042	0.340	Lysine biosynthesis, acetyl-DAP pathway, aspartate => lysine
1	-2.040	0.013	0.145	0.022	0.270	0.041	0.340	Guanine ribonucleotide biosynthesis IMP => GDP,GTP
1	-2.043	0.108	0.587	0.134	0.978	0.041	0.340	F-type ATPase, prokaryotes and chloroplasts
1	-2.083	0.012	0.184	0.020	0.346	0.037	0.340	Pyrimidine ribonucleotide biosynthesis, UMP => UDP/UTP,CDP/CTP
1	-2.128	0.000	0.056	0.000	0.110	0.033	0.317	Cytochrome c oxidase
1	-2.129	0.050	0.329	0.078	0.545	0.033	0.317	Lysine degradation, lysine => saccharopine => acetoacetyl-CoA
1	-2.132	0.034	0.142	0.053	0.210	0.033	0.317	Fatty acid biosynthesis, initiation
1	-2.139	0.000	0.076	0.000	0.148	0.032	0.317	Lipopolysaccharide biosynthesis, KDO2-lipid A
1	-2.167	0.257	0.713	0.413	0.876	0.030	0.317	Dicarboxylate-hydroxybutyrate cycle
1	-2.170	0.066	0.272	0.109	0.395	0.030	0.317	RNA degradosome
1	-2.196	0.088	0.591	0.135	0.954	0.028	0.317	D-galactonate degradation, De Ley-Doudoroff pathway, D-galactonate => glycerate-3P
1	-2.223	0.002	0.155	0.005	0.287	0.026	0.317	Methanogenesis, acetate => methane
1	-2.251	0.000	0.076	0.000	0.140	0.024	0.317	Pantothenate biosynthesis, valine/L-aspartate => pantothenate
1	-2.270	0.052	0.518	0.087	0.854	0.023	0.317	Reductive pentose phosphate cycle, ribulose-5P => glyceraldehyde-3P
1	-2.286	0.052	0.521	0.087	0.854	0.022	0.317	Semi-phosphorylative Entner-Doudoroff pathway, gluconate => glycerate-3P
1	-2.290	0.135	0.373	0.144	0.432	0.022	0.317	Cytochrome c oxidase, prokaryotes
1	-2.327	0.061	0.242	0.089	0.323	0.020	0.317	Methionine biosynthesis, apartate => homoserine => methionine
1	-2.344	0.025	0.187	0.066	0.287	0.019	0.317	Leucine biosynthesis, 2-oxoisovalerate => 2-oxoisocaproate
1	-2.345	0.067	0.326	0.099	0.459	0.019	0.317	Pentose phosphate pathway (Pentose phosphate cycle)
1	-2.380	0.000	0.310	0.000	0.543	0.017	0.317	C5 isoprenoid biosynthesis, non-mevalonate pathway
1	-2.424	0.002	0.050	0.004	0.083	0.015	0.317	dTDP-L-rhamnose biosynthesis
1	-2.431	0.000	0.158	0.000	0.271	0.015	0.317	DNA polymerase III complex, bacteria
1	-2.446	0.018	0.392	0.048	0.636	0.014	0.317	Lysine biosynthesis, DAP aminotransferase pathway, aspartate => lysine
1	-2.457	0.014	0.271	0.038	0.435	0.014	0.317	Pyruvate oxidation, pyruvate => acetyl-CoA
1	-2.459	0.238	0.573	0.237	0.566	0.014	0.317	Sec (secretion) system
1	-2.482	0.064	0.338	0.141	0.461	0.013	0.317	Lysine biosynthesis, succinyl-DAP pathway, aspartate => lysine
1	-2.489	0.154	0.614	0.199	0.770	0.013	0.317	Gluconeogenesis, oxaloacetate => fructose-6P
1	-2.587	0.050	0.671	0.079	0.999	0.010	0.317	Glycolysis, core module involving three-carbon compounds
1	-2.655	0.256	0.692	0.308	0.684	0.008	0.317	RNA polymerase, bacteria
1	-2.677	0.129	0.747	0.232	0.961	0.007	0.317	Glycolysis (Embden-Meyerhof pathway), glucose => pyruvate
1	-2.781	0.016	0.285	0.043	0.402	0.005	0.317	Lysine biosynthesis, DAP dehydrogenase pathway, aspartate => lysine
1	-2.798	0.002	0.303	0.006	0.447	0.005	0.317	Formaldehyde assimilation, serine pathway
1	-2.993	0.144	0.463	0.216	0.444	0.003	0.317	Reductive pentose phosphate cycle (Calvin cycle)
2	3.606	0.436	0.031	0.000	0.112	0.000	0.029	Putative aldouronate transport system
2	3.606	0.094	0.007	0.000	0.024	0.000	0.029	YesM-YesN two-component regulatory system
2	3.606	0.598	0.043	0.000	0.154	0.000	0.029	Manganese/zinc transport system
2	3.332	0.877	0.097	0.000	0.234	0.001	0.048	alpha-Glucoside transport system
2	3.208	0.708	0.084	0.000	0.194	0.001	0.048	Cellobiose transport system
2	3.198	0.698	0.084	0.000	0.192	0.001	0.048	Putative fructooligosaccharide transport system
2	3.198	0.698	0.084	0.000	0.192	0.001	0.048	N,N'-Diacetylchitobiose transport system
2	3.197	0.696	0.083	0.000	0.192	0.001	0.048	Arabinosaccharide transport system
2	3.078	0.708	0.105	0.000	0.196	0.002	0.064	Putative multiple sugar transport system
2	2.814	2.920	0.518	0.000	0.854	0.005	0.125	Reductive pentose phosphate cycle, ribulose-5P => glyceraldehyde-3P
2	2.809	2.920	0.521	0.000	0.854	0.005	0.125	Semi-phosphorylative Entner-Doudoroff pathway, gluconate => glycerate-3P
2	2.757	0.787	0.110	0.000	0.246	0.006	0.134	arabinogalactan oligomer/maltooligosaccharide transport system
2	2.600	0.698	0.104	0.000	0.228	0.009	0.198	Maltose/maltodextrin transport system
2	2.521	3.188	0.671	0.000	0.999	0.012	0.231	Glycolysis, core module involving three-carbon compounds
2	2.440	2.920	0.591	0.000	0.954	0.015	0.270	D-galactonate degradation, De Ley-Doudoroff pathway, D-galactonate => glycerate-3P
2	2.385	0.698	0.122	0.000	0.241	0.017	0.295	Glucose/mannose transport system
2	2.128	2.793	0.747	0.000	0.961	0.033	0.541	Glycolysis (Embden-Meyerhof pathway), glucose => pyruvate
3	3.583	0.206	0.031	0.017	0.072	0.000	0.018	Cell division transport system
3	3.533	0.194	0.030	0.030	0.068	0.000	0.018	Tryptophan biosynthesis, chorismate => tryptophan
3	3.428	0.479	0.068	0.145	0.176	0.001	0.018	beta-Lactam resistance, Bla system
3	3.405	0.720	0.110	0.220	0.264	0.001	0.018	Multidrug resistance, efflux pump AcrAD-TolC
3	3.365	0.248	0.039	0.081	0.091	0.001	0.018	Phospholipid transport system
3	3.365	0.248	0.039	0.081	0.091	0.001	0.018	Mce transport system
3	3.365	0.248	0.039	0.081	0.091	0.001	0.018	gamma-Hexachlorocyclohexane transport system
3	3.344	0.414	0.060	0.153	0.155	0.001	0.018	Multidrug resistance, efflux pump VexEF-TolC
3	3.308	0.844	0.132	0.314	0.317	0.001	0.018	Pimeloyl-ACP biosynthesis, BioC-BioH pathway, malonyl-ACP => pimeloyl-ACP
3	3.289	0.118	0.017	0.049	0.045	0.001	0.018	Ubiquinone biosynthesis, prokaryotes, chorismate => ubiquinone
3	3.287	0.389	0.076	0.070	0.140	0.001	0.018	Pantothenate biosynthesis, valine/L-aspartate => pantothenate
3	3.251	0.466	0.068	0.206	0.180	0.001	0.018	RTX toxin transport system
3	3.251	0.466	0.068	0.206	0.180	0.001	0.018	RaxAB-RaxC type I secretion system
3	3.251	0.466	0.068	0.206	0.180	0.001	0.018	Pertussis pathogenicity signature 2, T1SS
3	3.251	0.466	0.068	0.206	0.180	0.001	0.018	Multidrug resistance, efflux pump MdtEF-TolC
3	3.251	0.466	0.068	0.206	0.180	0.001	0.018	Multidrug resistance, efflux pump AcrEF-TolC
3	3.251	0.466	0.068	0.206	0.180	0.001	0.018	alpha-Hemolysin/cyclolysin transport system
3	3.251	0.466	0.068	0.206	0.180	0.001	0.018	AlgE-type Mannuronan C-5-Epimerase transport system
3	3.195	0.220	0.036	0.095	0.085	0.001	0.020	HydH-HydG (metal tolerance) two-component regulatory system
3	3.192	0.145	0.021	0.071	0.058	0.001	0.020	Multidrug resistance, SmdAB/MdlAB transporter
3	3.149	0.665	0.116	0.319	0.257	0.002	0.022	Putative ABC transport system
3	3.118	1.559	0.274	0.739	0.607	0.002	0.023	Twin-arginine translocation (Tat) system
3	3.058	0.361	0.071	0.056	0.140	0.002	0.027	PhoR-PhoB (phosphate starvation response) two-component regulatory system
3	3.035	0.250	0.055	0.032	0.095	0.002	0.028	NAD biosynthesis, aspartate => NAD
3	3.006	0.493	0.090	0.263	0.197	0.003	0.028	Cationic antimicrobial peptide (CAMP) resistance, N-acetylmuramoyl-L-alanine amidase AmiA and AmiC
3	2.996	0.218	0.050	0.035	0.083	0.003	0.028	dTDP-L-rhamnose biosynthesis
3	2.994	0.348	0.074	0.145	0.135	0.003	0.028	Assimilatory sulfate reduction, sulfate => H2S
3	2.985	0.568	0.142	0.128	0.210	0.003	0.028	Fatty acid biosynthesis, initiation
3	2.974	0.254	0.049	0.095	0.102	0.003	0.028	Jasmonic acid biosynthesis
3	2.934	1.025	0.205	0.555	0.411	0.003	0.031	Fatty acid biosynthesis, elongation
3	2.854	0.207	0.030	0.148	0.091	0.004	0.038	Riboflavin biosynthesis, GTP => riboflavin/FMN/FAD
3	2.814	0.358	0.076	0.069	0.148	0.005	0.042	Lipopolysaccharide biosynthesis, KDO2-lipid A
3	2.734	0.374	0.053	0.298	0.173	0.006	0.052	Thiosulfate oxidation by SOX complex, thiosulfate => sulfate
3	2.562	0.631	0.158	0.261	0.271	0.010	0.058	DNA polymerase III complex, bacteria
3	2.509	0.168	0.031	0.135	0.080	0.012	0.058	Lipopolysaccharide export system
3	2.488	0.243	0.056	0.048	0.110	0.013	0.058	Cytochrome c oxidase
3	2.449	0.023	0.003	0.023	0.012	0.014	0.058	Ceramide biosynthesis
3	2.449	0.023	0.003	0.023	0.012	0.014	0.058	Sphingosine biosynthesis
3	2.449	0.387	0.055	0.387	0.199	0.014	0.058	Lantibiotic transport system
3	2.449	0.165	0.024	0.165	0.085	0.014	0.058	Keratan sulfate degradation
3	2.449	0.498	0.071	0.498	0.257	0.014	0.058	Heparan sulfate degradation
3	2.449	0.093	0.013	0.093	0.048	0.014	0.058	Ergocalciferol biosynthesis
3	2.449	0.014	0.002	0.014	0.007	0.014	0.058	Cytochrome b6f complex
3	2.449	0.093	0.013	0.093	0.048	0.014	0.058	Cholesterol biosynthesis, squalene 2,3-epoxide => cholesterol
3	2.449	0.008	0.001	0.008	0.004	0.014	0.058	Imipenem resistance, repression of porin OprD
3	2.449	0.008	0.001	0.008	0.004	0.014	0.058	CusS-CusR (copper tolerance) two-component regulatory system
3	2.449	0.265	0.038	0.265	0.137	0.014	0.058	Semi-phosphorylative Entner-Doudoroff pathway, gluconate/galactonate => glycerate-3P
3	2.449	0.113	0.016	0.113	0.058	0.014	0.058	Tetracycline resistance, TetA transporter
3	2.449	0.590	0.084	0.590	0.304	0.014	0.058	Multidrug resistance, efflux pump MexXY-OprM
3	2.449	0.590	0.084	0.590	0.304	0.014	0.058	Multidrug resistance, efflux pump GesABC
3	2.449	0.039	0.006	0.039	0.020	0.014	0.058	NtrY-NtrX (nitrogen regulation) two-component regulatory system
3	2.449	0.590	0.084	0.590	0.304	0.014	0.058	Multidrug resistance, efflux pump MexJK-OprM
3	2.449	0.046	0.007	0.046	0.023	0.014	0.058	beta-Carotene biosynthesis, GGAP => beta-carotene
3	2.449	0.021	0.003	0.021	0.011	0.014	0.058	C10-C20 isoprenoid biosynthesis, plants
3	2.449	0.014	0.002	0.014	0.007	0.014	0.058	Trans-cinnamate degradation, trans-cinnamate => acetyl-CoA
3	2.449	0.193	0.028	0.193	0.100	0.014	0.058	Reductive acetyl-CoA pathway (Wood-Ljungdahl pathway)
3	2.449	0.108	0.015	0.108	0.056	0.014	0.058	Proline biosynthesis, glutamate => proline
3	2.449	0.314	0.045	0.314	0.162	0.014	0.058	Phosphate acetyltransferase-acetate kinase pathway, acetyl-CoA => acetate
3	2.449	0.118	0.017	0.118	0.061	0.014	0.058	Molybdate transport system
3	2.449	0.030	0.004	0.030	0.015	0.014	0.058	Glucuronate pathway (uronate pathway)
3	2.449	0.012	0.002	0.012	0.006	0.014	0.058	Competence-related DNA transformation transporter
3	2.449	0.021	0.003	0.021	0.011	0.014	0.058	C10-C20 isoprenoid biosynthesis, bacteria
3	2.449	0.094	0.013	0.094	0.049	0.014	0.058	Biotin biosynthesis, pimeloyl-ACP/CoA => biotin
3	2.449	0.094	0.013	0.094	0.049	0.014	0.058	Biotin biosynthesis, BioW pathway, pimelate => pimeloyl-CoA => biotin
3	2.449	0.094	0.013	0.094	0.049	0.014	0.058	Biotin biosynthesis, BioI pathway, long-chain-acyl-ACP => pimeloyl-ACP => biotin
3	2.449	0.010	0.001	0.010	0.005	0.014	0.058	Assimilatory nitrate reduction, nitrate => ammonia
3	2.449	0.195	0.028	0.195	0.101	0.014	0.058	ADP-L-glycero-D-manno-heptose biosynthesis
3	2.449	0.070	0.010	0.070	0.036	0.014	0.058	FixL-FixJ (nitrogen fixation) two-component regulatory system
3	2.393	0.255	0.062	0.138	0.119	0.017	0.067	CAM (Crassulacean acid metabolism), dark
3	2.385	0.087	0.014	0.087	0.045	0.017	0.067	cAMP signaling
3	2.336	0.209	0.043	0.192	0.105	0.019	0.076	Ornithine biosynthesis, glutamate => ornithine
3	2.319	0.193	0.035	0.193	0.100	0.020	0.078	Tryptophan metabolism, tryptophan => kynurenine => 2-aminomuconate
3	2.292	0.141	0.026	0.141	0.074	0.022	0.083	Adenine ribonucleotide biosynthesis, IMP => ADP,ATP
3	2.274	0.252	0.050	0.252	0.131	0.023	0.085	C5 isoprenoid biosynthesis, mevalonate pathway
3	2.273	0.243	0.080	0.016	0.105	0.023	0.085	beta-Oxidation, acyl-CoA synthesis
3	2.265	0.176	0.042	0.104	0.087	0.023	0.085	Multidrug resistance, efflux pump EmrAB
3	2.244	0.227	0.047	0.227	0.118	0.025	0.088	Hydroxypropionate-hydroxybutylate cycle
3	2.242	0.211	0.043	0.191	0.110	0.025	0.088	Pyridoxal biosynthesis, erythrose-4P => pyridoxal-5P
3	2.222	0.151	0.036	0.084	0.076	0.026	0.092	Phosphatidylethanolamine (PE) biosynthesis, PA => PS => PE
3	2.183	1.116	0.310	0.530	0.543	0.029	0.100	C5 isoprenoid biosynthesis, non-mevalonate pathway
3	2.152	1.322	0.392	0.915	0.636	0.031	0.107	Lysine biosynthesis, DAP aminotransferase pathway, aspartate => lysine
3	2.142	0.201	0.047	0.201	0.106	0.032	0.107	Type VI secretion system
3	2.142	0.612	0.126	0.612	0.334	0.032	0.107	Histidine degradation, histidine => N-formiminoglutamate => glutamate
3	2.101	0.275	0.067	0.275	0.146	0.036	0.117	Ketone body biosynthesis, acetyl-CoA => acetoacetate/3-hydroxybutyrate/acetone
3	2.074	0.399	0.114	0.167	0.203	0.038	0.124	Phenylalanine biosynthesis, chorismate => phenylalanine
3	2.056	0.693	0.242	0.005	0.323	0.040	0.128	Methionine biosynthesis, apartate => homoserine => methionine
3	1.979	0.178	0.048	0.031	0.097	0.048	0.152	Dissimilatory sulfate reduction, sulfate => H2S
4	3.606	1.674	0.120	0.000	0.431	0.000	0.006	Lysine biosynthesis, AAA pathway, 2-oxoglutarate => 2-aminoadipate => lysine
4	3.606	1.389	0.099	0.000	0.358	0.000	0.006	Dipeptide transport system, Firmicutes
4	3.606	0.301	0.022	0.000	0.078	0.000	0.006	Spermidine/putrescine transport system
4	3.606	0.015	0.001	0.000	0.004	0.000	0.006	KinABCDE-Spo0FA (sporulation control) two-component regulatory system
4	3.606	0.030	0.002	0.000	0.008	0.000	0.006	Cobalamin biosynthesis, cobinamide => cobalamin
4	3.606	0.025	0.002	0.000	0.006	0.000	0.006	Glutathione transport system
4	3.606	0.141	0.010	0.000	0.036	0.000	0.006	Multidrug resistance, efflux pump NorA
4	3.606	0.061	0.004	0.000	0.016	0.000	0.006	GlnK-GlnL (glutamine utilization) two-component regulatory system
4	3.606	0.011	0.001	0.000	0.003	0.000	0.006	Coenzyme M biosynthesis
4	3.606	0.025	0.002	0.000	0.006	0.000	0.006	Energy-coupling factor transport system
4	3.606	0.697	0.050	0.000	0.180	0.000	0.006	Betaine biosynthesis, choline => betaine
4	3.606	0.079	0.006	0.000	0.020	0.000	0.006	Phosphate transport system
4	3.606	1.576	0.113	0.000	0.406	0.000	0.006	Oligopeptide transport system
4	3.603	1.480	0.112	0.000	0.380	0.000	0.006	Pyrimidine degradation, uracil => beta-alanine, thymine => 3-aminoisobutanoate
4	3.583	1.824	0.155	0.000	0.466	0.000	0.006	Serine biosynthesis, glycerate-3P => serine
4	3.497	0.948	0.094	0.000	0.244	0.000	0.008	Fluoroquinolone resistance, gyrase-protecting protein Qnr
4	3.474	0.846	0.089	0.000	0.218	0.001	0.008	C4-dicarboxylic acid cycle, phosphoenolpyruvate carboxykinase type
4	3.450	0.767	0.078	0.000	0.200	0.001	0.009	Putative polar amino acid transport system
4	3.103	0.567	0.079	0.000	0.157	0.002	0.028	Urea cycle
4	3.086	1.421	0.172	0.000	0.405	0.002	0.028	Histidine biosynthesis, PRPP => histidine
4	3.040	1.303	0.202	0.000	0.362	0.002	0.031	Isoleucine biosynthesis, pyruvate => 2-oxobutanoate
4	2.910	0.804	0.103	0.000	0.241	0.004	0.045	GABA (gamma-Aminobutyrate) shunt
4	2.859	1.107	0.170	0.000	0.328	0.004	0.050	Incomplete reductive citrate cycle, acetyl-CoA => oxoglutarate
4	2.851	1.283	0.192	0.000	0.383	0.004	0.050	Lysine biosynthesis, acetyl-DAP pathway, aspartate => lysine
4	2.824	0.533	0.080	0.000	0.160	0.005	0.052	Formaldehyde assimilation, ribulose monophosphate pathway
4	2.692	2.097	0.573	0.000	0.566	0.007	0.075	Sec (secretion) system
4	2.658	3.043	0.713	0.000	0.876	0.008	0.080	Dicarboxylate-hydroxybutyrate cycle
4	2.513	1.699	0.329	0.000	0.545	0.012	0.118	Lysine degradation, lysine => saccharopine => acetoacetyl-CoA
4	2.493	1.443	0.303	0.000	0.457	0.013	0.120	Citrate cycle, first carbon oxidation, oxaloacetate => 2-oxoglutarate
4	2.483	1.282	0.285	0.000	0.402	0.013	0.120	Lysine biosynthesis, DAP dehydrogenase pathway, aspartate => lysine
4	2.456	1.435	0.373	0.000	0.432	0.014	0.125	Cytochrome c oxidase, prokaryotes
4	2.352	2.887	0.587	0.000	0.978	0.019	0.161	F-type ATPase, prokaryotes and chloroplasts
4	2.300	0.580	0.114	0.000	0.203	0.021	0.179	Phenylalanine biosynthesis, chorismate => phenylalanine
4	2.186	0.087	0.014	0.000	0.034	0.029	0.234	NitT/TauT family transport system
4	2.122	1.034	0.256	0.000	0.367	0.034	0.267	Threonine biosynthesis, aspartate => homoserine => threonine
4	2.105	0.758	0.155	0.000	0.287	0.035	0.270	Methanogenesis, acetate => methane
4	2.084	0.963	0.217	0.000	0.358	0.037	0.270	Branched-chain amino acid transport system
4	2.083	0.784	0.187	0.000	0.287	0.037	0.270	Leucine biosynthesis, 2-oxoisovalerate => 2-oxoisocaproate
4	1.984	1.252	0.338	0.000	0.461	0.047	0.330	Lysine biosynthesis, succinyl-DAP pathway, aspartate => lysine
4	1.980	1.343	0.350	0.000	0.502	0.048	0.330	Valine/isoleucine biosynthesis, pyruvate => valine / 2-oxobutanoate => isoleucine
5	3.606	0.331	0.024	0.000	0.085	0.000	0.015	Neutral amino acid transport system
5	3.606	1.545	0.110	0.000	0.398	0.000	0.015	Multidrug resistance, EfrAB transporter
5	3.606	1.224	0.087	0.000	0.315	0.000	0.015	Multidrug resistance, efflux pump QacA
5	3.606	1.224	0.087	0.000	0.315	0.000	0.015	Fluoroquinolone resistance, efflux pump LfrA
5	3.606	2.066	0.148	0.000	0.532	0.000	0.015	Bacterial proteasome
5	3.595	1.438	0.111	0.000	0.369	0.000	0.015	Trehalose/maltose transport system
5	3.532	1.577	0.144	0.000	0.406	0.000	0.016	Cytochrome d ubiquinol oxidase
5	3.506	1.431	0.148	0.000	0.366	0.000	0.016	Cytochrome bc1 complex respiratory unit
5	3.469	0.216	0.020	0.000	0.056	0.001	0.016	Glutamate transport system
5	3.430	0.678	0.064	0.000	0.179	0.001	0.017	Iron(III) transport system
5	3.333	1.280	0.160	0.000	0.336	0.001	0.021	Peptides/nickel transport system
5	3.319	3.100	0.381	0.000	0.819	0.001	0.021	Succinate dehydrogenase, prokaryotes
5	3.289	3.547	0.596	0.000	0.897	0.001	0.021	Citrate cycle, second carbon oxidation, 2-oxoglutarate => oxaloacetate
5	3.262	3.990	0.768	0.000	0.988	0.001	0.022	Citrate cycle (TCA cycle, Krebs cycle)
5	3.160	1.834	0.239	0.000	0.505	0.002	0.029	Multiple sugar transport system
5	3.133	0.389	0.043	0.000	0.110	0.002	0.030	PTS system, mannitol-specific II component
5	3.115	0.987	0.145	0.000	0.270	0.002	0.030	Guanine ribonucleotide biosynthesis IMP => GDP,GTP
5	2.826	1.976	0.318	0.000	0.587	0.005	0.072	Pyrimidine deoxyribonuleotide biosynthesis, CDP/CTP => dCDP/dCTP,dTDP/dTTP
5	2.807	1.468	0.214	0.000	0.447	0.005	0.073	Iron complex transport system
5	2.720	2.707	0.614	0.000	0.770	0.007	0.090	Gluconeogenesis, oxaloacetate => fructose-6P
5	2.561	1.634	0.350	0.000	0.502	0.010	0.137	Valine/isoleucine biosynthesis, pyruvate => valine / 2-oxobutanoate => isoleucine
5	2.528	1.634	0.357	0.000	0.505	0.011	0.144	Isoleucine biosynthesis, threonine => 2-oxobutanoate => isoleucine
5	2.450	3.779	0.874	0.000	1.186	0.014	0.171	Reductive citrate cycle (Arnon-Buchanan cycle)
5	2.422	2.955	0.587	0.000	0.978	0.015	0.177	F-type ATPase, prokaryotes and chloroplasts
5	2.376	1.399	0.368	0.000	0.434	0.018	0.186	3-Hydroxypropionate bi-cycle
5	2.375	0.931	0.213	0.000	0.302	0.018	0.186	Uridine monophosphate biosynthesis, glutamine (+ PRPP) => UMP
5	2.244	0.304	0.056	0.000	0.110	0.025	0.254	Cytochrome c oxidase
5	2.210	1.144	0.272	0.000	0.395	0.027	0.267	RNA degradosome
5	2.004	2.064	0.692	0.000	0.684	0.045	0.429	RNA polymerase, bacteria
5	1.982	2.653	0.747	0.000	0.961	0.047	0.437	Glycolysis (Embden-Meyerhof pathway), glucose => pyruvate
5	1.960	1.180	0.303	0.000	0.447	0.050	0.445	Formaldehyde assimilation, serine pathway
6	3.606	0.965	0.069	0.000	0.249	0.000	0.005	PhoQ-PhoP (magnesium transport) two-component regulatory system
6	3.606	0.965	0.069	0.000	0.249	0.000	0.005	Cationic antimicrobial peptide (CAMP) resistance, protease PgtE
6	3.606	0.965	0.069	0.000	0.249	0.000	0.005	Cationic antimicrobial peptide (CAMP) resistance, phosphoethanolamine transferase EptB
6	3.606	0.965	0.069	0.000	0.249	0.000	0.005	Cationic antimicrobial peptide (CAMP) resistance, palmitoyl transferase PagP
6	3.606	0.965	0.069	0.000	0.249	0.000	0.005	Cationic antimicrobial peptide (CAMP) resistance, arnBCAD operon
6	3.606	0.033	0.002	0.000	0.009	0.000	0.005	RpfC-RpfG (cell-to-cell signaling) two-component regulatory system
6	3.606	1.019	0.073	0.000	0.262	0.000	0.005	Inositol phosphate metabolism, Ins(1,3,4,5)P4 => Ins(1,3,4)P3 => myo-inositol
6	3.606	0.153	0.011	0.000	0.039	0.000	0.005	Glutathione biosynthesis, glutamate => glutathione
6	3.606	0.345	0.025	0.000	0.089	0.000	0.005	PilS-PilR (type 4 fimbriae synthesis) two-component regulatory system
6	3.606	0.845	0.060	0.000	0.218	0.000	0.005	EvgS-EvgA (acid and drug tolerance) two-component regulatory system
6	3.606	0.063	0.004	0.000	0.016	0.000	0.005	Multidrug resistance, efflux pump OqxAB
6	3.606	0.693	0.050	0.000	0.179	0.000	0.005	Denitrification, nitrate => nitrogen
6	3.606	0.066	0.005	0.000	0.017	0.000	0.005	Polyamine biosynthesis, arginine => ornithine => putrescine
6	3.606	1.439	0.103	0.000	0.371	0.000	0.005	Cytochrome c oxidase, cbb3-type
6	3.606	1.894	0.135	0.000	0.488	0.000	0.005	Type II general secretion system
6	3.606	0.018	0.001	0.000	0.005	0.000	0.005	RcsC-RcsD-RcsB (capsule synthesis) two-component regulatory system
6	3.603	1.878	0.139	0.000	0.483	0.000	0.005	Ethylene biosynthesis, methionine => ethylene
6	3.594	0.379	0.029	0.000	0.097	0.000	0.005	Sulfate transport system
6	3.569	0.815	0.066	0.000	0.210	0.000	0.005	Aminoglycoside resistance, protease HtpX
6	3.566	0.280	0.023	0.000	0.072	0.000	0.005	Thiamine biosynthesis, AIR => thiamine-P/thiamine-2P
6	3.547	1.006	0.091	0.000	0.258	0.000	0.005	Galactose degradation, Leloir pathway, galactose => alpha-D-glucose-1P
6	3.532	1.878	0.166	0.000	0.485	0.000	0.005	Cysteine biosynthesis, methionine => cysteine
6	3.529	1.148	0.114	0.000	0.293	0.000	0.005	Pentose phosphate pathway, oxidative phase, glucose 6P => ribulose 5P
6	3.482	1.864	0.208	0.000	0.476	0.000	0.006	Methionine degradation
6	3.454	2.584	0.244	0.000	0.678	0.001	0.006	Methionine salvage pathway
6	3.452	0.693	0.064	0.000	0.182	0.001	0.006	Dissimilatory nitrate reduction, nitrate => ammonia
6	3.452	0.931	0.089	0.000	0.244	0.001	0.006	beta-Lactam resistance, AmpC system
6	3.436	0.347	0.033	0.000	0.092	0.001	0.006	Vancomycin resistance, D-Ala-D-Lac type
6	3.416	1.786	0.182	0.000	0.470	0.001	0.006	Polyamine biosynthesis, arginine => agmatine => putrescine => spermidine
6	3.404	1.790	0.207	0.000	0.465	0.001	0.006	Propanoyl-CoA metabolism, propanoyl-CoA => succinyl-CoA
6	3.381	1.381	0.167	0.000	0.359	0.001	0.006	beta-Oxidation
6	3.364	0.996	0.103	0.000	0.265	0.001	0.007	Cytochrome o ubiquinol oxidase
6	3.359	1.248	0.169	0.000	0.321	0.001	0.007	Pentose phosphate pathway, non-oxidative phase, fructose 6P => ribose 5P
6	3.346	2.206	0.256	0.000	0.582	0.001	0.007	Cationic antimicrobial peptide (CAMP) resistance, envelope protein folding and degrading factors DegP and DsbA
6	3.302	0.060	0.006	0.000	0.016	0.001	0.007	Lipoprotein-releasing system
6	3.298	2.530	0.344	0.000	0.663	0.001	0.007	Leucine degradation, leucine => acetoacetate + acetyl-CoA
6	3.295	1.070	0.136	0.000	0.284	0.001	0.007	Tyrosine degradation, tyrosine => homogentisate
6	3.244	0.962	0.104	0.000	0.265	0.001	0.009	CMP-KDO biosynthesis
6	3.152	1.149	0.162	0.000	0.313	0.002	0.011	Nucleotide sugar biosynthesis, eukaryotes
6	3.131	2.577	0.353	0.000	0.710	0.002	0.012	Photorespiration
6	3.097	1.149	0.172	0.000	0.315	0.002	0.013	Nucleotide sugar biosynthesis, prokaryotes
6	3.083	1.222	0.155	0.000	0.346	0.002	0.013	Macrolide resistance, MacAB-TolC transporter
6	3.079	2.937	0.468	0.000	0.802	0.002	0.013	Multidrug resistance, efflux pump AcrAB-TolC/SmeDEF
6	3.045	2.383	0.372	0.000	0.660	0.002	0.014	Methylaspartate cycle
6	3.044	1.173	0.142	0.000	0.339	0.002	0.014	Cysteine biosynthesis, serine => cysteine
6	2.979	2.529	0.405	0.000	0.713	0.003	0.017	Multidrug resistance, efflux pump MexAB-OprM
6	2.907	1.189	0.184	0.000	0.346	0.004	0.021	Pyrimidine ribonucleotide biosynthesis, UMP => UDP/UTP,CDP/CTP
6	2.900	0.962	0.117	0.000	0.292	0.004	0.021	C1-unit interconversion, eukaryotes
6	2.899	0.546	0.085	0.000	0.159	0.004	0.021	ABC-2 type transport system
6	2.896	0.296	0.043	0.000	0.087	0.004	0.021	Cytochrome bc1 complex
6	2.875	1.733	0.266	0.000	0.510	0.004	0.022	Inosine monophosphate biosynthesis, PRPP + glutamine => IMP
6	2.810	0.962	0.139	0.000	0.293	0.005	0.026	C1-unit interconversion, prokaryotes
6	2.714	0.525	0.091	0.000	0.160	0.007	0.035	Triacylglycerol biosynthesis
6	2.648	0.310	0.050	0.000	0.098	0.008	0.041	Entner-Doudoroff pathway, glucose-6P => glyceraldehyde-3P + pyruvate
6	2.632	0.763	0.136	0.000	0.238	0.008	0.043	Reductive pentose phosphate cycle, glyceraldehyde-3P => ribulose-5P
6	2.592	1.393	0.317	0.000	0.415	0.010	0.047	NADH:quinone oxidoreductase, prokaryotes
6	2.570	0.826	0.133	0.000	0.270	0.010	0.049	Tetrahydrofolate biosynthesis, GTP => THF
6	2.565	1.504	0.326	0.000	0.459	0.010	0.049	Pentose phosphate pathway (Pentose phosphate cycle)
6	2.506	0.235	0.036	0.000	0.079	0.012	0.057	GABA biosynthesis, eukaryotes, putrescine => GABA
6	2.487	1.311	0.230	0.000	0.434	0.013	0.059	Shikimate pathway, phosphoenolpyruvate + erythrose-4P => chorismate
6	2.469	0.651	0.122	0.000	0.214	0.014	0.061	Aminoglycoside resistance, protease FtsH
6	2.447	1.335	0.271	0.000	0.435	0.014	0.063	Pyruvate oxidation, pyruvate => acetyl-CoA
6	2.445	1.022	0.190	0.000	0.340	0.014	0.063	Multidrug resistance, efflux pump AmeABC
6	2.390	1.547	0.421	0.000	0.471	0.017	0.073	Glyoxylate cycle
6	2.373	1.209	0.272	0.000	0.395	0.018	0.075	RNA degradosome
6	2.369	0.369	0.054	0.000	0.133	0.018	0.075	Cysteine biosynthesis, homocysteine + serine => cysteine
6	2.349	1.354	0.303	0.000	0.447	0.019	0.077	Formaldehyde assimilation, serine pathway
6	2.282	2.769	0.591	0.000	0.954	0.022	0.091	D-galactonate degradation, De Ley-Doudoroff pathway, D-galactonate => glycerate-3P
6	2.234	0.964	0.242	0.000	0.323	0.025	0.102	Methionine biosynthesis, apartate => homoserine => methionine
6	2.186	3.466	0.874	0.000	1.186	0.029	0.114	Reductive citrate cycle (Arnon-Buchanan cycle)
6	2.141	0.199	0.036	0.000	0.076	0.032	0.125	Phosphatidylethanolamine (PE) biosynthesis, PA => PS => PE
6	2.120	1.462	0.310	0.000	0.543	0.034	0.130	C5 isoprenoid biosynthesis, non-mevalonate pathway
6	2.095	1.303	0.338	0.000	0.461	0.036	0.137	Lysine biosynthesis, succinyl-DAP pathway, aspartate => lysine
6	1.985	1.412	0.329	0.000	0.545	0.047	0.176	Lysine degradation, lysine => saccharopine => acetoacetyl-CoA
