## Supplementary Table S3 for "Guild and Niche Determination Enable Targeted Alteration of the Microbiome"

### Sheet: Feuille 1
SynCom members	Substrate	Substrates preferences			MiND Prediction: Primary targets substrate preferences						Guild Prediction: Secondary targets competition with increased primary target
		High TE for import protein (MiND)	Biolog growth	Axenic growth curves	1. MiND Substrate preference prediction	2. Experimental validation	4. Performance				3. Guild-predicted competition with 2.	4. Experimental validation	7. Performance
							TP	TN	FP	FN			TP	TN	FP	FN
Arthrobacter	D-Fructose	yes	yes	yes	yes				1					1
Bosea	D-Fructose	no	no	no				1			yes				1
Bradyrhizobium	D-Fructose	no	no	NA				1			yes	decreased	1
Brevibacillus	D-Fructose	no	yes	yes				1						1
Burkholderia	D-Fructose	yes	yes	yes	yes	increased	1				yes				1
Chitinophaga	D-Fructose	no	yes	yes				1						1
Lysobacter	D-Fructose	no	no	no				1						1
Marmoricola	D-Fructose	no	no	NA				1						1
Methylobacterium	D-Fructose	no	no	NA				1			yes			1
Mucilaginibacter	D-Fructose	yes	yes	no	yes				1		yes	decreased	1
Mycobacterium	D-Fructose	no	no	NA				1						1
Niastella	D-Fructose	no	yes	yes				1			yes			1
Paenibacillus	D-Fructose	no	yes	no		increased				1				1
Rhizobium	D-Fructose	yes	yes	yes	yes				1		yes	decreased	1
Rhodococcus	D-Fructose	yes	yes	yes	yes				1		yes			1
Variovorax	D-Fructose	no	yes	yes				1			yes	decreased	1
Arthrobacter	D-Ribose	yes	yes	no	yes				1					1
Bosea	D-Ribose	no	yes	yes				1			yes				1
Bradyrhizobium	D-Ribose	no	yes	NA				1			yes	decreased	1
Brevibacillus	D-Ribose	yes	no	no	yes				1					1
Burkholderia	D-Ribose	yes	yes	yes	yes	increased	1				yes				1
Chitinophaga	D-Ribose	no	no	yes				1						1
Lysobacter	D-Ribose	no	no	no				1						1
Marmoricola	D-Ribose	no	no	NA				1						1
Methylobacterium	D-Ribose	no	yes	NA				1			yes				1
Mucilaginibacter	D-Ribose	no	no	yes				1			yes	decreased	1
Mycobacterium	D-Ribose	no	no	NA				1						1
Niastella	D-Ribose	no	no	no				1			yes	decreased	1
Paenibacillus	D-Ribose	yes	yes	no	yes	increased	1							1
Rhizobium	D-Ribose	yes	yes	yes	yes				1		yes	decreased	1
Rhodococcus	D-Ribose	no	yes	yes				1			yes			1
Variovorax	D-Ribose	yes	yes	yes	yes				1		yes	decreased	1
Arthrobacter	D-Trehalose	no	no	NA				1						1
Bosea	D-Trehalose	no	no	NA				1			yes				1
Bradyrhizobium	D-Trehalose	no	no	NA				1			yes	decreased	1
Brevibacillus	D-Trehalose	yes	no	NA	yes				1					1
Burkholderia	D-Trehalose	yes	yes	NA	yes	increased	1				yes				1
Chitinophaga	D-Trehalose	no	yes	NA				1						1
Lysobacter	D-Trehalose	no	no	NA				1						1
Marmoricola	D-Trehalose	no	no	NA				1						1
Methylobacterium	D-Trehalose	no	no	NA				1			yes				1
Mucilaginibacter	D-Trehalose	no	yes	NA				1			yes				1
Mycobacterium	D-Trehalose	no	no	NA				1						1
Niastella	D-Trehalose	no	no	NA				1			yes				1
Paenibacillus	D-Trehalose	yes	yes	NA	yes	increased				1				1
Rhizobium	D-Trehalose	yes	yes	NA	yes				1		yes	decreased	1
Rhodococcus	D-Trehalose	no	yes	NA				1			yes				1
Variovorax	D-Trehalose	no	no	NA				1			yes				1
Arthrobacter	Maltose + Maltodextrin	no	NA	NA				1						1
Bosea	Maltose + Maltodextrin	no	NA	NA				1			yes				1
Bradyrhizobium	Maltose + Maltodextrin	no	NA	NA				1			yes	decreased	1
Brevibacillus	Maltose + Maltodextrin	no	NA	NA				1						1
Burkholderia	Maltose + Maltodextrin	yes	NA	NA	yes	increased	1				yes				1
Chitinophaga	Maltose + Maltodextrin	no	NA	NA				1						1
Lysobacter	Maltose + Maltodextrin	no	NA	NA				1						1
Marmoricola	Maltose + Maltodextrin	no	NA	NA				1						1
Methylobacterium	Maltose + Maltodextrin	no	NA	NA				1			yes				1
Mucilaginibacter	Maltose + Maltodextrin	no	NA	NA				1			yes				1
Mycobacterium	Maltose + Maltodextrin	no	NA	NA		increased				1				1
Niastella	Maltose + Maltodextrin	no	NA	NA				1			yes				1
Paenibacillus	Maltose + Maltodextrin	no	NA	NA		increased				1				1
Rhizobium	Maltose + Maltodextrin	yes	NA	NA	yes				1		yes				1
Rhodococcus	Maltose + Maltodextrin	no	NA	NA				1			yes				1
Variovorax	Maltose + Maltodextrin	no	NA	NA				1			yes	decreased	1
Arthrobacter	D-Galactose	yes	yes	NA	yes				1
Bosea	D-Galactose	no	no	NA				1
Bradyrhizobium	D-Galactose	no	no	NA				1				decreased
Brevibacillus	D-Galactose	no	no	NA				1
Burkholderia	D-Galactose	no	yes	NA		increased				1
Chitinophaga	D-Galactose	no	yes	NA				1
Lysobacter	D-Galactose	no	yes	NA				1
Marmoricola	D-Galactose	no	no	NA				1
Methylobacterium	D-Galactose	no	no	NA				1
Mucilaginibacter	D-Galactose	no	yes	NA				1				decreased
Mycobacterium	D-Galactose	no	no	NA		increased				1
Niastella	D-Galactose	no	yes	NA				1				decreased
Paenibacillus	D-Galactose	no	yes	NA				1
Rhizobium	D-Galactose	yes	yes	NA	yes				1
Rhodococcus	D-Galactose	no	yes	NA				1
Variovorax	D-Galactose	no	yes	NA				1				decreased
Arthrobacter	D-Xylose	yes	yes	NA	yes				1
Bosea	D-Xylose	no	no	NA				1
Bradyrhizobium	D-Xylose	no	yes	NA				1				decreased
Brevibacillus	D-Xylose	no	no	NA				1
Burkholderia	D-Xylose	no	yes	NA		increased				1
Chitinophaga	D-Xylose	no	yes	NA				1
Lysobacter	D-Xylose	no	no	NA				1
Marmoricola	D-Xylose	no	no	NA				1
Methylobacterium	D-Xylose	no	no	NA				1
Mucilaginibacter	D-Xylose	no	no	NA				1
Mycobacterium	D-Xylose	no	no	NA				1
Niastella	D-Xylose	no	no	NA				1
Paenibacillus	D-Xylose	no	yes	NA		increased				1
Rhizobium	D-Xylose	no	yes	NA				1				decreased
Rhodococcus	D-Xylose	no	no	NA				1
Variovorax	D-Xylose	yes	yes	NA	yes				1
Arthrobacter	L-Glutamate	no	yes	NA				1						1
Bosea	L-Glutamate	no	yes	NA				1			yes				1
Bradyrhizobium	L-Glutamate	yes	no	NA	yes				1		yes				1
Brevibacillus	L-Glutamate	no	no	NA				1				decreased				1
Burkholderia	L-Glutamate	yes	yes	NA	yes	increased	1							1
Chitinophaga	L-Glutamate	no	yes	NA		increased				1				1
Lysobacter	L-Glutamate	no	yes	NA				1						1
Marmoricola	L-Glutamate	no	no	NA				1						1
Methylobacterium	L-Glutamate	no	no	NA				1			yes				1
Mucilaginibacter	L-Glutamate	no	no	NA				1			yes	decreased	1
Mycobacterium	L-Glutamate	no	no	NA				1						1
Niastella	L-Glutamate	no	no	NA				1			yes				1
Paenibacillus	L-Glutamate	no	no	NA				1						1
Rhizobium	L-Glutamate	no	yes	NA				1			yes	decreased	1
Rhodococcus	L-Glutamate	no	yes	NA		increased				1	yes				1
Variovorax	L-Glutamate	yes	yes	NA	yes				1		yes				1
Arthrobacter	Glutathione	yes	NA	NA	yes				1					1
Bosea	Glutathione	no	NA	NA				1			yes				1
Bradyrhizobium	Glutathione	no	NA	NA				1			yes	decreased	1
Brevibacillus	Glutathione	no	NA	NA				1				decreased				1
Burkholderia	Glutathione	yes	NA	NA	yes	increased	1				yes				1
Chitinophaga	Glutathione	yes	NA	NA	yes	increased	1							1
Lysobacter	Glutathione	no	NA	NA				1						1
Marmoricola	Glutathione	no	NA	NA				1						1
Methylobacterium	Glutathione	no	NA	NA				1			yes				1
Mucilaginibacter	Glutathione	no	NA	NA				1			yes	decreased	1
Mycobacterium	Glutathione	no	NA	NA				1						1
Niastella	Glutathione	no	NA	NA				1			yes				1
Paenibacillus	Glutathione	no	NA	NA				1						1
Rhizobium	Glutathione	yes	NA	NA	yes				1		yes				1
Rhodococcus	Glutathione	no	NA	NA				1			yes				1
Variovorax	Glutathione	no	NA	NA				1			yes				1
Arthrobacter	Putrescine	yes	yes	yes	yes				1					1
Bosea	Putrescine	no	no	no				1			yes				1
Bradyrhizobium	Putrescine	no	no	NA				1			yes	decreased	1
Brevibacillus	Putrescine	yes	yes	no	yes				1					1
Burkholderia	Putrescine	no	no	yes				1			yes				1
Chitinophaga	Putrescine	no	no	yes		increased				1				1
Lysobacter	Putrescine	no	no	yes				1						1
Marmoricola	Putrescine	no	yes	NA				1						1
Methylobacterium	Putrescine	no	no	NA				1			yes				1
Mucilaginibacter	Putrescine	no	no	no				1			yes	decreased	1
Mycobacterium	Putrescine	yes	yes	NA	yes				1					1
Niastella	Putrescine	no	no	no				1			yes	decreased	1
Paenibacillus	Putrescine	yes	no	yes	yes	increased	1							1
Rhizobium	Putrescine	no	no	no				1			yes	decreased	1
Rhodococcus	Putrescine	yes	yes	yes	yes	increased	1							1
Variovorax	Putrescine	no	no	no				1			yes				1
Arthrobacter	Spermidine	no	NA	NA				1						1
Bosea	Spermidine	no	NA	NA				1						1
Bradyrhizobium	Spermidine	no	NA	NA				1			yes	decreased	1
Brevibacillus	Spermidine	yes	NA	NA	yes				1					1
Burkholderia	Spermidine	no	NA	NA				1			yes				1
Chitinophaga	Spermidine	no	NA	NA		increased				1				1
Lysobacter	Spermidine	no	NA	NA				1						1
Marmoricola	Spermidine	no	NA	NA				1						1
Methylobacterium	Spermidine	no	NA	NA				1						1
Mucilaginibacter	Spermidine	no	NA	NA				1			yes				1
Mycobacterium	Spermidine	no	NA	NA				1						1
Niastella	Spermidine	no	NA	NA				1			yes				1
Paenibacillus	Spermidine	yes	NA	NA	yes	increased	1							1
Rhizobium	Spermidine	no	NA	NA				1			yes	decreased	1
Rhodococcus	Spermidine	no	NA	NA				1						1
Variovorax	Spermidine	no	NA	NA				1						1
Arthrobacter	Sulfate + Thiosulfate	no	NA	NA				1						1
Bosea	Sulfate + Thiosulfate	no	NA	NA				1						1
Bradyrhizobium	Sulfate + Thiosulfate	no	NA	NA				1			yes				1
Brevibacillus	Sulfate + Thiosulfate	no	NA	NA				1						1
Burkholderia	Sulfate + Thiosulfate	no	NA	NA				1			yes				1
Chitinophaga	Sulfate + Thiosulfate	yes	NA	NA	yes	increased	1							1
Lysobacter	Sulfate + Thiosulfate	yes	NA	NA	yes				1					1
Marmoricola	Sulfate + Thiosulfate	no	NA	NA				1						1
Methylobacterium	Sulfate + Thiosulfate	no	NA	NA				1						1
Mucilaginibacter	Sulfate + Thiosulfate	yes	NA	NA	yes				1		yes	decreased	1
Mycobacterium	Sulfate + Thiosulfate	no	NA	NA				1						1
Niastella	Sulfate + Thiosulfate	no	NA	NA				1			yes	decreased	1
Paenibacillus	Sulfate + Thiosulfate	no	NA	NA		increased				1				1
Rhizobium	Sulfate + Thiosulfate	no	NA	NA				1			yes	decreased	1
Rhodococcus	Sulfate + Thiosulfate	no	NA	NA				1						1
Variovorax	Sulfate + Thiosulfate	yes	NA	NA	yes				1					1
