## Supplementary Table S4 for "Guild and Niche Determination Enable Targeted Alteration of the Microbiome"

### Sheet: Sheet1
	SynCom members	Exchange reaction	Substrate	Predicted growth (without substrate)	Predicted growth (with substrate)	Difference	Model refinement (based on BIOLOG data)
1	Arthrobacter	EX_cbl1_e	Cobalamin/vitamin B12	0.0274786	0.0274786	0	No
2	Bosea	EX_cbl1_e	Cobalamin/vitamin B12	0.105436	0.105436	0	No
3	Bradyrhizobium	EX_cbl1_e	Cobalamin/vitamin B12	0.122114	0.122114	0	No
4	Brevibacillus	EX_cbl1_e	Cobalamin/vitamin B12	0.0275711	0.0275711	0	No
5	Burkholderia	EX_cbl1_e	Cobalamin/vitamin B12	0.0986239	0.0986239	0	No
6	Chitinophaga	EX_cbl1_e	Cobalamin/vitamin B12	0.106642	0.106642	0	No
7	Niastella	EX_cbl1_e	Cobalamin/vitamin B12	0.157844	0.157844	0	No
8	Lysobacter	EX_cbl1_e	Cobalamin/vitamin B12	0.106702	0.106702	0	No
9	Marmoricola	EX_cbl1_e	Cobalamin/vitamin B12	0.0275152	0.0275152	0	No
10	Methylobacterium	EX_cbl1_e	Cobalamin/vitamin B12	0.117541	0.117541	0	No
11	Mucilaginibacter	EX_cbl1_e	Cobalamin/vitamin B12	0.100054	0.100054	0	No
12	Mycobacterium	EX_cbl1_e	Cobalamin/vitamin B12	0.027528	0.027528	0	No
13	Paenibacillus	EX_cbl1_e	Cobalamin/vitamin B12	0.027512	0.027512	0	No
14	Rhizobium	EX_cbl1_e	Cobalamin/vitamin B12	0.0942801	0.0942801	0	No
15	Rhodococcus	EX_cbl1_e	Cobalamin/vitamin B12	0.0275274	0.0275274	0	No
16	Variovorax	EX_cbl1_e	Cobalamin/vitamin B12	0.111849	0.111849	0	No
17	Arthrobacter	EX_cysi__L_e	Cystine	0.0274786	0.0274786	0	No
18	Bosea	EX_cysi__L_e	Cystine	0.105436	0.105436	0	No
19	Bradyrhizobium	EX_cysi__L_e	Cystine	0.122114	0.122114	0	No
20	Brevibacillus	EX_cysi__L_e	Cystine	0.0275711	0.0275711	0	No
21	Burkholderia	EX_cysi__L_e	Cystine	0.0986239	0.0986239	0	No
22	Chitinophaga	EX_cysi__L_e	Cystine	0.106642	0.106642	0	No
23	Niastella	EX_cysi__L_e	Cystine	0.157844	0.157844	0	No
24	Lysobacter	EX_cysi__L_e	Cystine	0.106702	0.106702	0	No
25	Marmoricola	EX_cysi__L_e	Cystine	0.0275152	0.0275152	0	No
26	Methylobacterium	EX_cysi__L_e	Cystine	0.117541	0.117541	0	No
27	Mucilaginibacter	EX_cysi__L_e	Cystine	0.100054	0.100054	0	No
28	Mycobacterium	EX_cysi__L_e	Cystine	0.027528	0.027528	0	No
29	Paenibacillus	EX_cysi__L_e	Cystine	0.027512	0.027512	0	No
30	Rhizobium	EX_cysi__L_e	Cystine	0.0942801	0.0942801	0	No
31	Rhodococcus	EX_cysi__L_e	Cystine	0.0275274	0.0275274	0	No
32	Variovorax	EX_cysi__L_e	Cystine	0.111849	0.111849	0	No
33	Arthrobacter	EX_met__D_e	D-Methionine	0.0274786	0.0274786	0	Yes
34	Bosea	EX_met__D_e	D-Methionine	0.105436	0.105436	0	Yes
35	Bradyrhizobium	EX_met__D_e	D-Methionine	0.122114	0.122114	0	Yes
36	Brevibacillus	EX_met__D_e	D-Methionine	0.0275711	0.0275711	0	Yes
37	Burkholderia	EX_met__D_e	D-Methionine	0.0986239	0.0986239	0	Yes
38	Chitinophaga	EX_met__D_e	D-Methionine	0.106642	0.106642	0	Yes
39	Niastella	EX_met__D_e	D-Methionine	0.157844	0.157844	0	Yes
40	Lysobacter	EX_met__D_e	D-Methionine	0.106702	0.106702	0	Yes
41	Marmoricola	EX_met__D_e	D-Methionine	0.0275152	0.0275152	0	Yes
42	Methylobacterium	EX_met__D_e	D-Methionine	0.117541	0.117541	0	Yes
43	Mucilaginibacter	EX_met__D_e	D-Methionine	0.100054	0.100054	0	Yes
44	Mycobacterium	EX_met__D_e	D-Methionine	0.027528	0.027528	0	Yes
45	Paenibacillus	EX_met__D_e	D-Methionine	0.027512	0.027512	0	Yes
46	Rhizobium	EX_met__D_e	D-Methionine	0.0942801	0.0942801	0	Yes
47	Rhodococcus	EX_met__D_e	D-Methionine	0.0275274	0.0275274	0	Yes
48	Variovorax	EX_met__D_e	D-Methionine	0.111849	0.111849	0	Yes
49	Arthrobacter	EX_fru_e	Fructose	0.0274786	0.111017	0.0835388	Yes
50	Bosea	EX_fru_e	Fructose	0.105436	0.105436	0	Yes
51	Bradyrhizobium	EX_fru_e	Fructose	0.122114	0.122114	0	Yes
52	Brevibacillus	EX_fru_e	Fructose	0.0275711	0.189754	0.162183	Yes
53	Burkholderia	EX_fru_e	Fructose	0.0986239	0.197248	0.0986239	Yes
54	Chitinophaga	EX_fru_e	Fructose	0.106642	0.106642	0	Yes
55	Niastella	EX_fru_e	Fructose	0.157844	0.157844	0	Yes
56	Lysobacter	EX_fru_e	Fructose	0.106702	0.106702	0	Yes
57	Marmoricola	EX_fru_e	Fructose	0.0275152	0.0275152	0	Yes
58	Methylobacterium	EX_fru_e	Fructose	0.117541	0.117541	0	Yes
59	Mucilaginibacter	EX_fru_e	Fructose	0.100054	0.200108	0.100054	Yes
60	Mycobacterium	EX_fru_e	Fructose	0.027528	0.111018	0.0834899	Yes
61	Paenibacillus	EX_fru_e	Fructose	0.027512	0.027512	0	Yes
62	Rhizobium	EX_fru_e	Fructose	0.0942801	0.0942801	0	Yes
63	Rhodococcus	EX_fru_e	Fructose	0.0275274	0.111027	0.0834996	Yes
64	Variovorax	EX_fru_e	Fructose	0.111849	0.111849	0	Yes
65	Arthrobacter	EX_gal_e	Galactose	0.0274786	0.111017	0.0835388	Yes
66	Bosea	EX_gal_e	Galactose	0.105436	0.206385	0.100949	Yes
67	Bradyrhizobium	EX_gal_e	Galactose	0.122114	0.122114	0	Yes
68	Brevibacillus	EX_gal_e	Galactose	0.0275711	0.0275711	0	Yes
69	Burkholderia	EX_gal_e	Galactose	0.0986239	0.196199	0.0975747	Yes
70	Chitinophaga	EX_gal_e	Galactose	0.106642	0.212149	0.105507	Yes
71	Niastella	EX_gal_e	Galactose	0.157844	0.157844	0	Yes
72	Lysobacter	EX_gal_e	Galactose	0.106702	0.21227	0.105567	Yes
73	Marmoricola	EX_gal_e	Galactose	0.0275152	0.0275152	0	Yes
74	Methylobacterium	EX_gal_e	Galactose	0.117541	0.233833	0.116291	Yes
75	Mucilaginibacter	EX_gal_e	Galactose	0.100054	0.199043	0.0989895	Yes
76	Mycobacterium	EX_gal_e	Galactose	0.027528	0.111018	0.0834899	Yes
77	Paenibacillus	EX_gal_e	Galactose	0.027512	0.189347	0.161835	Yes
78	Rhizobium	EX_gal_e	Galactose	0.0942801	0.187557	0.0932771	Yes
79	Rhodococcus	EX_gal_e	Galactose	0.0275274	0.111027	0.0834996	Yes
80	Variovorax	EX_gal_e	Galactose	0.111849	0.111849	0	Yes
81	Arthrobacter	EX_glu__D_e	Glutamate	0.0274786	0.0274786	0	Yes
82	Bosea	EX_glu__D_e	Glutamate	0.105436	0.105436	0	Yes
83	Bradyrhizobium	EX_glu__D_e	Glutamate	0.122114	0.122114	0	Yes
84	Brevibacillus	EX_glu__D_e	Glutamate	0.0275711	0.0275711	0	Yes
85	Burkholderia	EX_glu__D_e	Glutamate	0.0986239	0.0986239	0	Yes
86	Chitinophaga	EX_glu__D_e	Glutamate	0.106642	0.106642	0	Yes
87	Niastella	EX_glu__D_e	Glutamate	0.157844	0.157844	0	Yes
88	Lysobacter	EX_glu__D_e	Glutamate	0.106702	0.106702	0	Yes
89	Marmoricola	EX_glu__D_e	Glutamate	0.0275152	0.0275152	0	Yes
90	Methylobacterium	EX_glu__D_e	Glutamate	0.117541	0.117541	0	Yes
91	Mucilaginibacter	EX_glu__D_e	Glutamate	0.100054	0.100054	0	Yes
92	Mycobacterium	EX_glu__D_e	Glutamate	0.027528	0.027528	0	Yes
93	Paenibacillus	EX_glu__D_e	Glutamate	0.027512	0.027512	0	Yes
94	Rhizobium	EX_glu__D_e	Glutamate	0.0942801	0.0942801	0	Yes
95	Rhodococcus	EX_glu__D_e	Glutamate	0.0275274	0.0275274	0	Yes
96	Variovorax	EX_glu__D_e	Glutamate	0.111849	0.111849	0	Yes
97	Arthrobacter	EX_gthrd_e	Glutathione	0.0274786	0.0613283	0.0338497	No
98	Bosea	EX_gthrd_e	Glutathione	0.105436	0.181566	0.0761305	No
99	Bradyrhizobium	EX_gthrd_e	Glutathione	0.122114	0.21507	0.0929555	No
100	Brevibacillus	EX_gthrd_e	Glutathione	0.0275711	0.165589	0.138018	No
101	Burkholderia	EX_gthrd_e	Glutathione	0.0986239	0.172023	0.0733996	No
102	Chitinophaga	EX_gthrd_e	Glutathione	0.106642	0.186619	0.0799772	No
103	Niastella	EX_gthrd_e	Glutathione	0.157844	0.278691	0.120847	No
104	Lysobacter	EX_gthrd_e	Glutathione	0.106702	0.186596	0.0798936	No
105	Marmoricola	EX_gthrd_e	Glutathione	0.0275152	0.0275152	0	No
106	Methylobacterium	EX_gthrd_e	Glutathione	0.117541	0.206747	0.0892059	No
107	Mucilaginibacter	EX_gthrd_e	Glutathione	0.100054	0.174783	0.0747289	No
108	Mycobacterium	EX_gthrd_e	Glutathione	0.027528	0.15087	0.123342	No
109	Paenibacillus	EX_gthrd_e	Glutathione	0.027512	0.165343	0.137831	No
110	Rhizobium	EX_gthrd_e	Glutathione	0.0942801	0.164916	0.0706357	No
111	Rhodococcus	EX_gthrd_e	Glutathione	0.0275274	0.0275274	0	No
112	Variovorax	EX_gthrd_e	Glutathione	0.111849	0.196031	0.0841825	No
113	Arthrobacter	EX_met__L_e	L-Methionine	0.0274786	0.0274786	0	Yes
114	Bosea	EX_met__L_e	L-Methionine	0.105436	0.105436	0	Yes
115	Bradyrhizobium	EX_met__L_e	L-Methionine	0.122114	0.122114	0	Yes
116	Brevibacillus	EX_met__L_e	L-Methionine	0.0275711	0.0279729	0.000401718	Yes
117	Burkholderia	EX_met__L_e	L-Methionine	0.0986239	0.0999965	0.00137263	Yes
118	Chitinophaga	EX_met__L_e	L-Methionine	0.106642	0.106642	0	Yes
119	Niastella	EX_met__L_e	L-Methionine	0.157844	0.157844	0	Yes
120	Lysobacter	EX_met__L_e	L-Methionine	0.106702	0.106702	0	Yes
121	Marmoricola	EX_met__L_e	L-Methionine	0.0275152	0.0275152	0	Yes
122	Methylobacterium	EX_met__L_e	L-Methionine	0.117541	0.117541	0	Yes
123	Mucilaginibacter	EX_met__L_e	L-Methionine	0.100054	0.100054	0	Yes
124	Mycobacterium	EX_met__L_e	L-Methionine	0.027528	0.027528	0	Yes
125	Paenibacillus	EX_met__L_e	L-Methionine	0.027512	0.0278627	0.000350682	Yes
126	Rhizobium	EX_met__L_e	L-Methionine	0.0942801	0.0942801	0	Yes
127	Rhodococcus	EX_met__L_e	L-Methionine	0.0275274	0.0278785	0.000351079	Yes
128	Variovorax	EX_met__L_e	L-Methionine	0.111849	0.113735	0.00188667	Yes
129	Arthrobacter	EX_malt_e	Maltose	0.0274786	0.111017	0.0835388	Yes
130	Bosea	EX_malt_e	Maltose	0.105436	0.105436	0	Yes
131	Bradyrhizobium	EX_malt_e	Maltose	0.122114	0.122114	0	Yes
132	Brevibacillus	EX_malt_e	Maltose	0.0275711	0.0275711	0	Yes
133	Burkholderia	EX_malt_e	Maltose	0.0986239	0.0986239	0	Yes
134	Chitinophaga	EX_malt_e	Maltose	0.106642	0.106642	0	Yes
135	Niastella	EX_malt_e	Maltose	0.157844	0.157844	0	Yes
136	Lysobacter	EX_malt_e	Maltose	0.106702	0.106702	0	Yes
137	Marmoricola	EX_malt_e	Maltose	0.0275152	0.110861	0.0833459	Yes
138	Methylobacterium	EX_malt_e	Maltose	0.117541	0.117541	0	Yes
139	Mucilaginibacter	EX_malt_e	Maltose	0.100054	0.100054	0	Yes
140	Mycobacterium	EX_malt_e	Maltose	0.027528	0.111018	0.0834899	Yes
141	Paenibacillus	EX_malt_e	Maltose	0.027512	0.351182	0.32367	Yes
142	Rhizobium	EX_malt_e	Maltose	0.0942801	0.0942801	0	Yes
143	Rhodococcus	EX_malt_e	Maltose	0.0275274	0.111027	0.0834996	Yes
144	Variovorax	EX_malt_e	Maltose	0.111849	0.111849	0	Yes
145	Arthrobacter	EX_ptrc_e	Putrescine	0.0274786	0.0274786	0	Yes
146	Bosea	EX_ptrc_e	Putrescine	0.105436	0.105436	0	Yes
147	Bradyrhizobium	EX_ptrc_e	Putrescine	0.122114	0.122114	0	Yes
148	Brevibacillus	EX_ptrc_e	Putrescine	0.0275711	0.0275711	0	Yes
149	Burkholderia	EX_ptrc_e	Putrescine	0.0986239	0.0986239	0	Yes
150	Chitinophaga	EX_ptrc_e	Putrescine	0.106642	0.106642	0	Yes
151	Niastella	EX_ptrc_e	Putrescine	0.157844	0.157844	0	Yes
152	Lysobacter	EX_ptrc_e	Putrescine	0.106702	0.106702	0	Yes
153	Marmoricola	EX_ptrc_e	Putrescine	0.0275152	0.0275152	0	Yes
154	Methylobacterium	EX_ptrc_e	Putrescine	0.117541	0.117541	0	Yes
155	Mucilaginibacter	EX_ptrc_e	Putrescine	0.100054	0.100054	0	Yes
156	Mycobacterium	EX_ptrc_e	Putrescine	0.027528	0.027528	0	Yes
157	Paenibacillus	EX_ptrc_e	Putrescine	0.027512	0.027512	0	Yes
158	Rhizobium	EX_ptrc_e	Putrescine	0.0942801	0.0942801	0	Yes
159	Rhodococcus	EX_ptrc_e	Putrescine	0.0275274	0.0275274	0	Yes
160	Variovorax	EX_ptrc_e	Putrescine	0.111849	0.111849	0	Yes
161	Arthrobacter	EX_rib__D_e	Ribose	0.0274786	0.0274786	0	Yes
162	Bosea	EX_rib__D_e	Ribose	0.105436	0.188812	0.0833764	Yes
163	Bradyrhizobium	EX_rib__D_e	Ribose	0.122114	0.21868	0.0965656	Yes
164	Brevibacillus	EX_rib__D_e	Ribose	0.0275711	0.0275711	0	Yes
165	Burkholderia	EX_rib__D_e	Ribose	0.0986239	0.176614	0.0779898	Yes
166	Chitinophaga	EX_rib__D_e	Ribose	0.106642	0.190972	0.0843301	Yes
167	Niastella	EX_rib__D_e	Ribose	0.157844	0.157844	0	Yes
168	Lysobacter	EX_rib__D_e	Ribose	0.106702	0.191081	0.0843781	Yes
169	Marmoricola	EX_rib__D_e	Ribose	0.0275152	0.0275152	0	Yes
170	Methylobacterium	EX_rib__D_e	Ribose	0.117541	0.210491	0.0929495	Yes
171	Mucilaginibacter	EX_rib__D_e	Ribose	0.100054	0.179174	0.0791206	Yes
172	Mycobacterium	EX_rib__D_e	Ribose	0.027528	0.027528	0	Yes
173	Paenibacillus	EX_rib__D_e	Ribose	0.027512	0.162375	0.134863	Yes
174	Rhizobium	EX_rib__D_e	Ribose	0.0942801	0.168835	0.0745548	Yes
175	Rhodococcus	EX_rib__D_e	Ribose	0.0275274	0.111027	0.0834996	Yes
176	Variovorax	EX_rib__D_e	Ribose	0.111849	0.200296	0.0884476	Yes
177	Arthrobacter	EX_spmd_e	Spermidine	0.0274786	0.0274786	0	No
178	Bosea	EX_spmd_e	Spermidine	0.105436	0.105436	0	No
179	Bradyrhizobium	EX_spmd_e	Spermidine	0.122114	0.122114	0	No
180	Brevibacillus	EX_spmd_e	Spermidine	0.0275711	0.0275711	0	No
181	Burkholderia	EX_spmd_e	Spermidine	0.0986239	0.0986239	0	No
182	Chitinophaga	EX_spmd_e	Spermidine	0.106642	0.106642	0	No
183	Niastella	EX_spmd_e	Spermidine	0.157844	0.157844	0	No
184	Lysobacter	EX_spmd_e	Spermidine	0.106702	0.106702	0	No
185	Marmoricola	EX_spmd_e	Spermidine	0.0275152	0.0275152	0	No
186	Methylobacterium	EX_spmd_e	Spermidine	0.117541	0.117541	0	No
187	Mucilaginibacter	EX_spmd_e	Spermidine	0.100054	0.100054	0	No
188	Mycobacterium	EX_spmd_e	Spermidine	0.027528	0.027528	0	No
189	Paenibacillus	EX_spmd_e	Spermidine	0.027512	0.027512	0	No
190	Rhizobium	EX_spmd_e	Spermidine	0.0942801	0.0942801	0	No
191	Rhodococcus	EX_spmd_e	Spermidine	0.0275274	0.0275274	0	No
192	Variovorax	EX_spmd_e	Spermidine	0.111849	0.111849	0	No
193	Arthrobacter	EX_so4_e	Sulfate	0.0274786	0.0274786	0	No
194	Bosea	EX_so4_e	Sulfate	0.105436	0.105436	0	No
195	Bradyrhizobium	EX_so4_e	Sulfate	0.122114	0.122114	0	No
196	Brevibacillus	EX_so4_e	Sulfate	0.0275711	0.0275711	0	No
197	Burkholderia	EX_so4_e	Sulfate	0.0986239	0.0986239	0	No
198	Chitinophaga	EX_so4_e	Sulfate	0.106642	0.106642	0	No
199	Niastella	EX_so4_e	Sulfate	0.157844	0.157844	0	No
200	Lysobacter	EX_so4_e	Sulfate	0.106702	0.106702	0	No
201	Marmoricola	EX_so4_e	Sulfate	0.0275152	0.0275152	0	No
202	Methylobacterium	EX_so4_e	Sulfate	0.117541	0.117541	0	No
203	Mucilaginibacter	EX_so4_e	Sulfate	0.100054	0.100054	0	No
204	Mycobacterium	EX_so4_e	Sulfate	0.027528	0.027528	0	No
205	Paenibacillus	EX_so4_e	Sulfate	0.027512	0.027512	0	No
206	Rhizobium	EX_so4_e	Sulfate	0.0942801	0.0942801	0	No
207	Rhodococcus	EX_so4_e	Sulfate	0.0275274	0.0275274	0	No
208	Variovorax	EX_so4_e	Sulfate	0.111849	0.111849	0	No
209	Arthrobacter	EX_thm_e	Thiamin	0.0274786	0.0274786	0	No
210	Bosea	EX_thm_e	Thiamin	0.105436	0.105436	0	No
211	Bradyrhizobium	EX_thm_e	Thiamin	0.122114	0.122114	0	No
212	Brevibacillus	EX_thm_e	Thiamin	0.0275711	0.0275711	0	No
213	Burkholderia	EX_thm_e	Thiamin	0.0986239	0.0986239	0	No
214	Chitinophaga	EX_thm_e	Thiamin	0.106642	0.106642	0	No
215	Niastella	EX_thm_e	Thiamin	0.157844	0.157844	0	No
216	Lysobacter	EX_thm_e	Thiamin	0.106702	0.106702	0	No
217	Marmoricola	EX_thm_e	Thiamin	0.0275152	0.0275152	0	No
218	Methylobacterium	EX_thm_e	Thiamin	0.117541	0.117541	0	No
219	Mucilaginibacter	EX_thm_e	Thiamin	0.100054	0.100054	0	No
220	Mycobacterium	EX_thm_e	Thiamin	0.027528	0.027528	0	No
221	Paenibacillus	EX_thm_e	Thiamin	0.027512	0.027512	0	No
222	Rhizobium	EX_thm_e	Thiamin	0.0942801	0.0942801	0	No
223	Rhodococcus	EX_thm_e	Thiamin	0.0275274	0.0275274	0	No
224	Variovorax	EX_thm_e	Thiamin	0.111849	0.111849	0	No
225	Arthrobacter	EX_tsul_e	Thiosulfate + Sulfate	0.0274786	0.0274786	0	No
226	Bosea	EX_tsul_e	Thiosulfate + Sulfate	0.105436	0.105436	0	No
227	Bradyrhizobium	EX_tsul_e	Thiosulfate + Sulfate	0.122114	0.122114	0	No
228	Brevibacillus	EX_tsul_e	Thiosulfate + Sulfate	0.0275711	0.0275711	0	No
229	Burkholderia	EX_tsul_e	Thiosulfate + Sulfate	0.0986239	0.0986239	0	No
230	Chitinophaga	EX_tsul_e	Thiosulfate + Sulfate	0.106642	0.106642	0	No
231	Niastella	EX_tsul_e	Thiosulfate + Sulfate	0.157844	0.157844	0	No
232	Lysobacter	EX_tsul_e	Thiosulfate + Sulfate	0.106702	0.106702	0	No
233	Marmoricola	EX_tsul_e	Thiosulfate + Sulfate	0.0275152	0.0275152	0	No
234	Methylobacterium	EX_tsul_e	Thiosulfate + Sulfate	0.117541	0.117541	0	No
235	Mucilaginibacter	EX_tsul_e	Thiosulfate + Sulfate	0.100054	0.0312543	-0.0687995	No
236	Mycobacterium	EX_tsul_e	Thiosulfate + Sulfate	0.027528	0.027528	0	No
237	Paenibacillus	EX_tsul_e	Thiosulfate + Sulfate	0.027512	0.027512	0	No
238	Rhizobium	EX_tsul_e	Thiosulfate + Sulfate	0.0942801	0.0942801	0	No
239	Rhodococcus	EX_tsul_e	Thiosulfate + Sulfate	0.0275274	0.0275274	0	No
240	Variovorax	EX_tsul_e	Thiosulfate + Sulfate	0.111849	0.111849	0	No
241	Arthrobacter	EX_tre_e	Trehalose	0.0274786	0.0274786	0	Yes
242	Bosea	EX_tre_e	Trehalose	0.105436	0.105436	0	Yes
243	Bradyrhizobium	EX_tre_e	Trehalose	0.122114	0.122114	0	Yes
244	Brevibacillus	EX_tre_e	Trehalose	0.0275711	0.0275711	0	Yes
245	Burkholderia	EX_tre_e	Trehalose	0.0986239	0.295872	0.197248	Yes
246	Chitinophaga	EX_tre_e	Trehalose	0.106642	0.106642	0	Yes
247	Niastella	EX_tre_e	Trehalose	0.157844	0.473531	0.315687	Yes
248	Lysobacter	EX_tre_e	Trehalose	0.106702	0.320107	0.213405	Yes
249	Marmoricola	EX_tre_e	Trehalose	0.0275152	0.0275152	0	Yes
250	Methylobacterium	EX_tre_e	Trehalose	0.117541	0.117541	0	Yes
251	Mucilaginibacter	EX_tre_e	Trehalose	0.100054	0.300162	0.200108	Yes
252	Mycobacterium	EX_tre_e	Trehalose	0.027528	0.027528	0	Yes
253	Paenibacillus	EX_tre_e	Trehalose	0.027512	0.027512	0	Yes
254	Rhizobium	EX_tre_e	Trehalose	0.0942801	0.0942801	0	Yes
255	Rhodococcus	EX_tre_e	Trehalose	0.0275274	0.0275274	0	Yes
256	Variovorax	EX_tre_e	Trehalose	0.111849	0.111849	0	Yes
257	Arthrobacter	EX_xyl__D_e	Xylose	0.0274786	0.0274786	0	Yes
258	Bosea	EX_xyl__D_e	Xylose	0.105436	0.105436	0	Yes
259	Bradyrhizobium	EX_xyl__D_e	Xylose	0.122114	0.122114	0	Yes
260	Brevibacillus	EX_xyl__D_e	Xylose	0.0275711	0.0275711	0	Yes
261	Burkholderia	EX_xyl__D_e	Xylose	0.0986239	0.179761	0.0811374	Yes
262	Chitinophaga	EX_xyl__D_e	Xylose	0.106642	0.194375	0.0877335	Yes
263	Niastella	EX_xyl__D_e	Xylose	0.157844	0.28938	0.131536	Yes
264	Lysobacter	EX_xyl__D_e	Xylose	0.106702	0.194486	0.0877835	Yes
265	Marmoricola	EX_xyl__D_e	Xylose	0.0275152	0.0275152	0	Yes
266	Methylobacterium	EX_xyl__D_e	Xylose	0.117541	0.117541	0	Yes
267	Mucilaginibacter	EX_xyl__D_e	Xylose	0.100054	0.182368	0.0823138	Yes
268	Mycobacterium	EX_xyl__D_e	Xylose	0.027528	0.027528	0	Yes
269	Paenibacillus	EX_xyl__D_e	Xylose	0.027512	0.162375	0.134863	Yes
270	Rhizobium	EX_xyl__D_e	Xylose	0.0942801	0.168835	0.0745548	Yes
271	Rhodococcus	EX_xyl__D_e	Xylose	0.0275274	0.0275274	0	Yes
272	Variovorax	EX_xyl__D_e	Xylose	0.111849	0.111849	0	Yes
